# Heterogeneity in signaling pathway activity within primary and between primary and metastatic breast cancer

**DOI:** 10.1101/2020.07.27.223834

**Authors:** Márcia A. Inda, Paul van Swinderen, Anne van Brussel, Cathy B. Moelans, Wim Verhaegh, Hans van Zon, Eveline den Biezen, Jan Willem Bikker, Paul J. van Diest, Anja van de Stolpe

## Abstract

**Background:** Targeted drug treatment aims to block tumor driving signaling pathways, and is generally based on analysis of one primary tumor (PT) biopsy. Phenotypic heterogeneity within primary and between primary and metastatic lesions was investigated.

**Methods:** Activity of androgen and estrogen receptor, PI3K-FOXO, Hedgehog, TGFβ, and Wnt signaling pathways was measured in breast cancer samples using a novel mRNA-based assay platform. Macro-scale heterogeneity analysis was performed on multiple spatially distributed PT tissue blocks from 17 luminal A-like, 9 luminal B-like, and 9 ER-negative primary breast cancers; micro-scale heterogeneity analysis was performed on four “quadrant” samples of a single tissue block of respectively 9, 4, and 4 matched PT. Samples from 6 PT with matched lymph node (LN, n=23) and 9 PT with distant metastatic sites (DS, n=12) were analyzed. Statistical variance analysis was performed with linear mixed models. A “checkerboard” model was introduced to explain the observed heterogeneity in PT.

**Results:** Within PT, macro-scale heterogeneity in signaling pathway activity was similar to micro-scale heterogeneity, with a possible exception of the PI3K pathway. Variation was significantly higher on microscale for Hedgehog and TGFβ pathways. While pathway activity scores correlated significantly between different locations in the PT, positive correlations decreased between PT and LN, and even more between PT and DS metastases, including the emergence of a negative correlation for the ER pathway.

**Conclusion:** With a possible exception of the PI3K pathway, variation in signaling pathway activity within a single PT tissue block was generally representative for the whole PT, but not for DS or LN metastases. The higher variation in TGFβ and HH pathway activity on microscale suggested the presence of multiple small cancer cell clones. While analysis of multiple sub-samples of a single biopsy block may be sufficient to predict PT response to some targeted therapies, such as hormonal therapy, metastatic breast cancer treatment requires analysis of metastatic biopsies. The findings on phenotypic intra-tumor heterogeneity are compatible with currently emerging ideas on a Big Bang type of cancer evolution.
