## Supplementary information samplecounts for "Heterogeneity in signaling pathway activity within primary and between primary and metastatic breast cancer"

### Sheet: Full dataset
Patientcode	Subtype	Primary tumor block	Primary tumor quadrant	Metastasis	Lymphnode	Sample set
MRI_1	LumA	3				I
MRI_2	LumA	4				I
MRI_3	LumA	1				I
MRI_4	LumB	2				I
MRI_5	LumB	2				I
MRI_6	LumB	3				I
MRI_7	LumB	3				I
MRI_8	LumA	1				I
MRI_9	LumA	2				I
MRI_10	LumA	2				I
MRI_11	LumA	3				I
MRI_12	LumA	4				I
MRI_13	LumB	5				I
MRI_14	TN	3				I
MRI_15	TN	5				I
MRI_16	TN	2				I
MRI_17	TN	1				I
MRI_18	TN	3				I
1	LumA	5	4		1	II / IV
2	LumA	2	4			II
3	LumB	3	4			II
4	LumA	5	4		2	II / IV
5	TN	3	4			II
6	TN	2	4			II
7	LumA	2	4		10	II / IV
8	HER2	2	4		1	II / IV
9	LumA	2	4			II
10	LumA	4	4			II
11	LumA	3	4			II
12	LumB	2	4			II
13	LumA	2	4			II
14	LumA	3	4		7	II / IV
15	TN	3	4		8	II / IV
16	LumB	3	4		2	II / IV
17	LumB	4	4		1	II / IV
18	-	1		3		III
19	-	1		1		III
20	-	1		1	1	III / IV*
21	-	1		1		III
22	-	1		1		III
23	-	1		1		III
24	-	1		2		III
25	-	1		1		III
26	-	1		1		III
27	-			1		III
* Patient is with only one primary tumor block sample available, so it was excluded from lymphnode analysis with sample set IV

### Sheet: Filtering on Cq
Filtered on avg Ref Cq:		All		< 32		< 31		Delta	< 32		< 31
Patientcode	Subtype	Block	Quadrant	Block	Quadrant	Block	Quadrant		Block	Quadrant	Block	Quadrant
1	LumA	5	4	5	4	5	4		0	0	0	0
2	LumA	2	4	2	4	1	4		0	0	-1	0
3	LumB	3	4	3	2	1			0	-2	-2	-2
4	LumA	5	4	3		2			-2	-4	-1	0
5	TN	3	4	3	1	1	1		0	-3	-2	0
6	TN	2	4	2	4				0	0	-2	-4
7	LumA	2	4	2	4	2	4		0	0	0	0
8	HER2	2	4	2	2	2	2		0	-2	0	0
9	LumA	2	4	2	4				0	0	-2	-4
10	LumA	4	4	4	4	4	4		0	0	0	0
11	LumA	3	4	1	3		1		-2	-1	-1	-2
12	LumB	2	4	2	3	1			0	-1	-1	-3
13	LumA	2	4	2	3	1			0	-1	-1	-3
14	LumA	3	4	3	4	3	2		0	0	0	-2
15	TN	3	4	3	4	3	4		0	0	0	0
16	LumB	3	4	3	4	3	3		0	0	0	-1
17	LumB	4	4	4	4	4	3		0	0	0	-1
Total per type		50	68	46	54	33	32		-4	-14	-13	-22
Total		118		100		65			-18		-35
