## Supplementary information data for "Heterogeneity in signaling pathway activity within primary and between primary and metastatic breast cancer"

### Sheet: Sample sets I and II
title	set	subtype	patient	Block	Quadrant	AR pathway activity score	ER pathway activity score	FOXO pathway activity score	HH pathway activity score	TGFb pathway activity score	WNT pathway activity score
10A	I	LumA	10	A	block	23.2615	57.795	86.094	23.1313	58.534	24.4941
10A-1	II	LumA	10	A	1	23.9172	51.8089	79.1416	23.3595	55.1431	19.887
10A-2	II	LumA	10	A	2	25.1712	50.5251	83.2119	16.2107	59.0384	21.7503
10A-3	II	LumA	10	A	3	22.6033	53.2806	91.2659	22.3445	56.7103	23.9071
10A-4	II	LumA	10	A	4	23.8378	58.4735	80.9859	31.1984	56.7908	21.2762
10B	I	LumA	10	B	block	23.3532	55.3096	88.1901	28.7572	59.6059	22.5442
10C	I	LumA	10	C	block	23.2608	56.2717	90.376	25.9317	59.0371	25.3293
10D	I	LumA	10	D	block	25.853	55.9092	80.2659	30.9586	56.8086	21.6579
11A	I	LumA	11	A	block	23.2275	49.7496	75.4002	12.3997	70.6232	3.42016
11B	I	LumA	11	B	block	25.6629	44.8841	88.5584	23.4083	75.4638	4.50361
11B-1	II	LumA	11	B	1	29.1075	42.721	80.3149	48.1116	57.9441	3.428
11B-2	II	LumA	11	B	2	25.056	57.0487	82.2106	25.421	70.7466	1.82227
11B-3	II	LumA	11	B	3	23.1251	45.9709	87.3911	19.4868	68.8927	1.87269
11B-4	II	LumA	11	B	4	23.634	44.4915	83.5236	25.0437	71.2554	0.487864
11C-T	I	LumA	11	C	block	23.6918	46.9081	69.104	28.8141	76.9152	5.15448
12A-1	II	LumB	12	A	1	57.8164	60.5485	95.3382	46.9037	73.0083	28.7985
12A-2	II	LumB	12	A	2	34.0299	60.9782	84.4783	23.0628	62.8821	4.86832
12A-3	II	LumB	12	A	3	22.2413	60.1145	91.3267	33.1077	72.1528	8.59601
12A-4	II	LumB	12	A	4	32.1022	61.9819	90.8172	19.1934	59.1979	4.82701
12A-T	I	LumB	12	A	block	25.7274	60.8658	84.9987	22.104	66.971	2.74706
12B	I	LumB	12	B	block	32.001	60.0682	79.9266	23.0332	70.3675	7.00712
13A-1	II	LumA	13	A	1	38.4643	68.8232	88.4143	17.3784	58.4934	2.93748
13A-2	II	LumA	13	A	2	38.5105	69.5666	87.0138	12.7277	59.6913	10.7122
13A-3	II	LumA	13	A	3	38.6505	68.3532	91.4393	17.2177	61.606	8.70705
13A-4	II	LumA	13	A	4	40.1129	71.2938	86.064	13.6843	52.6561	5.24518
13A-T	I	LumA	13	A	block	38.6337	69.0946	88.1059	13.6875	61.3691	2.08806
13B	I	LumA	13	B	block	38.9658	72.1263	83.9846	17.5031	62.7391	1.46498
14A	I	LumA	14	A	block	27.0397	45.2478	74.3526	16.3132	49.5022	12.8701
14B	I	LumA	14	B	block	29.043	43.8412	77.5106	16.5244	52.6592	6.60865
14C	I	LumA	14	C	block	27.1977	45.0232	75.7632	17.1568	50.5849	8.05965
14C-1	II	LumA	14	C	1	26.9626	45.2738	70.3841	17.047	50.6188	9.70251
14C-2	II	LumA	14	C	2	28.7947	44.5863	71.1139	19.1769	49.3976	8.31644
14C-3	II	LumA	14	C	3	30.4343	44.6473	77.3488	15.4122	48.3552	6.26049
14C-4	II	LumA	14	C	4	34.3043	48.0013	72.7436	15.677	44.9209	8.0311
15A	I	TN	15	A	block	23.7932	17.0478	76.5769	18.8279	49.8899	14.5442
15B	I	TN	15	B	block	22.434	14.4365	76.2582	20.7414	54.9852	17.8196
15B-1	II	TN	15	B	1	23.4064	13.1701	74.6862	22.2402	46.393	13.4847
15B-2	II	TN	15	B	2	18.9764	21.6221	77.7496	34.2135	69.7818	20.3797
15B-3	II	TN	15	B	3	20.7581	17.8379	75.3892	19.0985	50.3968	15.6326
15B-4	II	TN	15	B	4	25.0308	13.3618	74.0215	17.4847	54.5136	20.7265
15C	I	TN	15	C	block	22.0418	19.3642	86.8463	27.0398	48.4114	20.0214
16A-1	II	LumB	16	A	1	32.4222	36.7612	85.4216	24.9058	64.1656	3.34299
16A-2	II	LumB	16	A	2	29.6304	39.8517	82.9396	22.6117	64.5819	4.1635
16A-3	II	LumB	16	A	3	34.3055	39.5345	78.9985	16.974	60.5177	5.89944
16A-4	II	LumB	16	A	4	22.4881	46.8559	83.6112	22.9308	60.0298	5.34758
16A-T	I	LumB	16	A	block	27.5355	41.8614	70.2485	16.7552	62.1103	4.33214
16B	I	LumB	16	B	block	28.9725	43.7092	82.4262	18.5356	64.4023	4.21898
16C	I	LumB	16	C	block	26.3247	58.5723	83.2529	15.7382	59.1131	3.48713
17A	I	LumB	17	A	block	28.1781	59.6541	92.0894	18.9594	52.7429	3.29706
17B	I	LumB	17	B	block	30.7454	60.3397	90.6237	23.1021	58.2071	7.50792
17C	I	LumB	17	C	block	26.7493	60.4652	89.8063	19.7085	50.5057	2.51927
17C-1	II	LumB	17	C	1	24.2753	61.3999	90.2558	25.7141	58.5097	3.81181
17C-2	II	LumB	17	C	2	32.3559	59.7006	88.5202	18.6061	60.9927	6.84418
17C-3	II	LumB	17	C	3	30.6295	58.7473	89.1165	16.4822	47.8352	3.94131
17C-4	II	LumB	17	C	4	24.4878	61.2704	88.2825	22.0359	54.3145	2.2178
17D-T	I	LumB	17	D	block	26.2876	59.7939	87.2444	17.0423	47.8318	1.63717
1A	I	LumA	1	A	block	38.9527	60.2425	61.0059	17.9074	61.2546	7.41245
1B	I	LumA	1	B	block	38.609	60.3286	61.818	18.9553	57.7703	5.28729
1C	I	LumA	1	C	block	39.0644	62.6643	75.8692	22.6089	60.3734	9.05187
1D	I	LumA	1	D	block	38.5964	61.0049	78.2406	21.1793	62.1617	10.2248
1D-1	II	LumA	1	D	1	38.6282	60.3056	76.5577	22.1971	53.3345	8.26232
1D-2	II	LumA	1	D	2	38.4484	59.5553	75.6165	16.5063	55.2683	5.41532
1D-3	II	LumA	1	D	3	38.5568	57.8097	74.573	19.5254	56.3776	5.72113
1D-4	II	LumA	1	D	4	38.6998	51.9261	75.783	22.3721	64.5988	13.5573
1E	I	LumA	1	E	block	38.5622	55.8169	67.5735	21.8354	58.7471	4.67298
2A-T	I	LumA	2	A	block	35.2302	54.5643	72.3765	22.7462	59.0914	4.33441
2B	I	LumA	2	B	block	39.6243	65.7138	68.795	17.6486	60.1333	3.87572
2B-1	II	LumA	2	B	1	38.4167	62.1178	87.06	14.0511	56.819	2.42514
2B-2	II	LumA	2	B	2	36.0966	57.6382	77.8288	19.9484	61.2259	3.72646
2B-3	II	LumA	2	B	3	37.5763	59.8374	78.086	13.7369	55.9231	0.864461
2B-4	II	LumA	2	B	4	30.7975	70.5006	82.7676	15.347	64.8895	3.40999
3A	I	LumB	3	A	block	23.2439	69.3936	63.0273	13.8934	50.8489	8.79057
3B	I	LumB	3	B	block	23.5309	69.4961	75.8591	19.2925	55.6108	13.2488
3C-1	II	LumB	3	C	1	23.0212	69.7576	84.4545	15.9267	40.4152	11.0821
3C-2	II	LumB	3	C	2	24.2558	69.4274	75.0926	13.6291	39.5071	7.02618
3C-3	II	LumB	3	C	3	25.4312	68.5937	65.1447	15.6201	52.8085	11.6861
3C-4	II	LumB	3	C	4	21.5615	69.7248	74.1544	13.6604	30.3037	13.1307
3C-T	I	LumB	3	C	block	21.4669	69.4656	74.7908	14.4843	45.3977	12.0564
4A	I	LumA	4	A	block	33.5145	41.6285	84.1972	22.3349	73.4414	23.4064
4B	I	LumA	4	B	block	52.4687	36.8912	79.5303	26.5407	66.4648	16.6408
4C	I	LumA	4	C	block	37.5945	35.4654	97.7971	26.0687	70.9009	14.6099
4D	I	LumA	4	D	block	42.2151	42.5622	97.7451	22.5945	68.0935	18.5652
4D-1	II	LumA	4	D	1	46.8954	37.582	97.1723	17.405	58.142	17.5957
4D-2	II	LumA	4	D	2	30.1291	36.6668	65.2521	28.609	71.3786	22.8789
4D-3	II	LumA	4	D	3	48.4171	44.4135	97.692	23.3518	57.5087	20.4989
4D-4	II	LumA	4	D	4	40.1375	44.6921	96.1243	26.0207	55.7845	14.7645
4E	I	LumA	4	E	block	28.5682	33.6956	94.9238	30.7256	81.6492	17.4583
5A	I	TN	5	A	block	25.1893	26.5391	76.292	25.0204	60.4908	21.006
5B	I	TN	5	B	block	30.5313	32.7059	79.1281	23.8362	58.2504	20.6505
5C	I	TN	5	C	block	26.6719	28.8473	68.6816	21.3895	60.0971	16.327
5C-1	II	TN	5	C	1	23.5845	25.0857	67.8425	24.1238	57.2142	9.57433
5C-2	II	TN	5	C	2	24.8448	27.6636	79.1674	19.8266	57.5557	11.7345
5C-3	II	TN	5	C	3	24.9263	24.6205	66.6035	22.599	58.1655	7.79079
5C-4	II	TN	5	C	4	28.8676	29.2951	78.4404	20.3898	55.4069	11.5458
6A	I	TN	6	A	block	28.038	19.0705	78.072	21.3621	63.3489	36.4638
6A-1	II	TN	6	A	1	34.3888	19.0565	90.4463	26.0364	61.3458	29.8203
6A-2	II	TN	6	A	2	38.3389	26.1974	89.957	27.3234	62.5795	36.5249
6A-3	II	TN	6	A	3	24.5969	25.1492	88.7836	23.0805	61.5957	32.6381
6A-4	II	TN	6	A	4	24.9476	27.8721	87.1279	37.0698	64.6356	34.2548
6B	I	TN	6	B	block	30.0858	22.7718	70.7563	23.3196	61.4516	30.093
7A	I	LumA	7	A	block	25.2905	59.6219	97.4542	17.6474	56.6036	20.1248
7B	I	LumA	7	B	block	28.301	59.3165	96.3566	15.9422	64.5151	18.3482
7B-1	II	LumA	7	B	1	24.4514	59.6315	97.7038	18.2869	62.6236	20.3565
7B-2	II	LumA	7	B	2	26.1219	59.9337	96.2239	15.0533	58.5711	20.3037
7B-3	II	LumA	7	B	3	24.8779	60.0393	96.3342	14.9513	54.4982	17.0172
7B-4	II	LumA	7	B	4	27.2815	59.5887	96.6128	15.9324	54.5829	19.0622
8A	I	HER2 driven	8	A	block	25.6426	18.1672	82.0551	23.6711	39.2609	18.4306
8A-1	II	HER2 driven	8	A	1	26.0303	18.3501	82.5546	24.3137	37.2342	16.2542
8A-2	II	HER2 driven	8	A	2	24.572	24.4925	72.4281	24.5201	41.1917	25.4291
8A-3	II	HER2 driven	8	A	3	23.9455	23.6494	83.6687	22.7247	42.2002	28.1942
8A-4	II	HER2 driven	8	A	4	26.4875	20.4162	79.3014	22.3052	36.5828	21.669
8B	I	HER2 driven	8	B	block	26.2092	14.3587	87.2966	23.0311	46.1801	19.828
9A	I	LumA	9	A	block	32.7079	60.0913	77.8249	23.931	73.2401	12.5057
9B	I	LumA	9	B	block	30.1424	59.4738	84.4233	27.6668	73.0865	21.7381
9B-1	II	LumA	9	B	1	25.1426	52.285	88.5634	28.857	72.0763	21.9584
9B-2	II	LumA	9	B	2	30.8391	59.8944	85.4058	21.5948	60.985	15.8996
9B-3	II	LumA	9	B	3	21.3816	60.0344	91.7125	37.2975	77.5205	25.4818
9B-4	II	LumA	9	B	4	36.6721	59.2919	80.087	20.5541	72.8855	13.5036
MRI_10A	II	LumA	MRI_10	A	block	23.0749	57.129	66.8608	27.0737	63.6577	28.2303
MRI_10B	II	LumA	MRI_10	B	block	26.1713	60.7791	93.1717	19.4163	53.8787	22.4639
MRI_11A	II	LumA	MRI_11	A	block	39.932	70.4123	81.3503	21.4364	48.6781	11.9327
MRI_11B	II	LumA	MRI_11	B	block	43.703	62.7848	72.9454	19.4499	55.0163	15.2272
MRI_11C	II	LumA	MRI_11	C	block	37.9022	59.9944	71.7831	19.612	55.227	13.8643
MRI_12A	II	LumA	MRI_12	A	block	39.2697	51.2548	90.303	20.3776	58.253	12.2314
MRI_12B	II	LumA	MRI_12	B	block	34.5248	54.0703	84.5331	31.3502	72.1896	12.131
MRI_12C	II	LumA	MRI_12	C	block	39.5704	51.4912	86.8188	19.4342	57.5896	11.9568
MRI_12D	II	LumA	MRI_12	D	block	38.3869	44.3371	84.4049	22.4829	62.905	10.246
MRI_13A	II	LumB	MRI_13	A	block	33.4133	64.6291	81.2332	24.0432	62.8855	13.019
MRI_13B	II	LumB	MRI_13	B	block	39.2099	64.0252	78.7031	22.5208	58.4819	13.7047
MRI_13C	II	LumB	MRI_13	C	block	38.982	62.011	80.1777	22.7559	59.6575	13.9116
MRI_13D	II	LumB	MRI_13	D	block	38.7494	60.8862	77.2357	21.7256	58.7039	11.6099
MRI_13E	II	LumB	MRI_13	E	block	38.8044	61.5408	81.5903	17.026	57.2051	13.6553
MRI_14A	II	TN	MRI_14	A	block	36.5133	22.4279	63.7621	13.8536	39.3077	16.8537
MRI_14B	II	TN	MRI_14	B	block	29.3287	22.777	64.0037	15.2399	43.0729	16.9181
MRI_14C	II	TN	MRI_14	C	block	33.0557	26.1084	66.9273	23.1008	37.521	15.5134
MRI_15A	II	TN	MRI_15	A	block	39.0155	32.3833	82.7838	17.601	72.7307	10.7744
MRI_15B	II	TN	MRI_15	B	block	39.5788	29.9619	86.8746	20.9243	63.3164	13.3169
MRI_15C	II	TN	MRI_15	C	block	38.7171	30.515	85.6304	22.3084	66.1922	6.57739
MRI_15D	II	TN	MRI_15	D	block	29.3898	36.1186	77.096	34.393	76.8526	16.1618
MRI_15E	II	TN	MRI_15	E	block	24.8668	31.9132	59.515	33.6973	75.7929	17.2988
MRI_16A	II	TN	MRI_16	A	block	19.1615	33.5413	55.4482	23.7607	61.1282	22.1959
MRI_16B	II	TN	MRI_16	B	block	26.6508	26.9368	75.2144	18.7786	38.1818	24.941
MRI_17	II	TN	MRI_17	1	block	42.4345	26.1826	71.9136	21.4911	64.1136	23.9266
MRI_18A	II	TN	MRI_18	A	block	44.0663	29.0433	63.2842	26.2752	56.6755	0.105237
MRI_18B	II	TN	MRI_18	B	block	43.2841	32.2925	71.5861	26.3224	57.6559	0.248908
MRI_18C	II	TN	MRI_18	C	block	47.967	36.3111	64.5989	27.0986	56.4725	1.34732
MRI_1A	II	LumA	MRI_1	A	block	21.4311	52.9871	82.3457	27.601	68.4255	11.3321
MRI_1B	II	LumA	MRI_1	B	block	21.6256	56.367	85.6478	22.2245	66.4499	13.6492
MRI_1C	II	LumA	MRI_1	C	block	19.398	42.6293	71.6317	29.1514	75.0085	19.3124
MRI_2A	II	LumA	MRI_2	A	block	27.032	52.1308	89.6742	23.5553	68.5218	6.57444
MRI_2B	II	LumA	MRI_2	B	block	34.4697	60.7091	89.4438	22.121	58.5248	7.74249
MRI_2C	II	LumA	MRI_2	C	block	23.1162	50.6371	73.5617	23.2651	73.5491	15.0705
MRI_2D	II	LumA	MRI_2	D	block	25.8589	59.2858	93.4286	20.3985	68.4827	7.37767
MRI_3	II	LumA	MRI_3	1	block	21.615	53.8497	86.9058	21.1633	68.8656	22.702
MRI_4A	II	LumB	MRI_4	A	block	33.2379	45.4463	74.5743	22.9196	69.2633	3.35751
MRI_4B	II	LumB	MRI_4	B	block	37.151	36.6355	78.874	20.5009	60.5345	9.75891
MRI_5A	II	LumB	MRI_5	A	block	31.4909	55.4917	90.7946	22.9238	49.5254	19.3114
MRI_5B	II	LumB	MRI_5	B	block	22.4476	58.5869	75.7673	26.3336	63.8695	19.2057
MRI_6A	II	LumB	MRI_6	A	block	31.5051	48.5141	72.743	15.1625	47.1926	2.33248
MRI_6B	II	LumB	MRI_6	B	block	22.5306	52.6989	77.691	20.1489	56.6941	3.0924
MRI_6C	II	LumB	MRI_6	C	block	33.8551	55.5125	73.1891	15.2645	47.1497	1.76897
MRI_7A	II	LumB	MRI_7	A	block	23.8825	43.6227	83.0858	21.1486	53.4727	17.0869
MRI_7B	II	LumB	MRI_7	B	block	26.0377	37.087	61.308	12.817	58.2726	7.32093
MRI_7C	II	LumB	MRI_7	C	block	27.273	27.2259	70.6118	13.3067	78.0898	8.97823
MRI_8	II	LumA	MRI_8	1	block	27.2526	59.3108	86.3412	23.8731	70.2535	10.7343
MRI_9A	II	LumA	MRI_9	A	block	24.3765	64.8998	85.9706	25.8486	52.0989	5.79243
MRI_9B	II	LumA	MRI_9	B	block	32.0765	58.1797	69.0144	26.4903	68.8817	18.8616

### Sheet: Sample set III
title	group	subtype	patient	metastasis	locus	AR pathway activity score	ER pathway activity score	FOXO pathway activity score	HH pathway activity score	TGFb pathway activity score	WNT pathway activity score
18P	Primary	NA	18	primary	breast	30.0523	54.1572	89.1611	17.3102	43.1994	15.2476
18M1v2	Metastasis skin	NA	18	metastatsis	skin	27.3131	51.4757	74.5751	22.6877	31.4923	24.9668
18M2v2	Metastasis skin	NA	18	metastatsis	skin	25.6411	66.0727	67.7309	28.2827	51.6748	16.559
18M4	Metastasis skin	NA	18	metastatsis	skin	23.37	59.0869	60.5549	13.2959	46.8149	12.076
19Pv2	Primary	NA	19	primary	breast	25.1715	51.1419	71.3127	14.9336	53.5824	11.5397
19M1	Metastasis skin	NA	19	metastatsis	skin	21.5132	42.8568	55.7454	17.6738	56.8134	3.21065
20Pv2	Primary	NA	20	primary	breast	29.1976	68.4339	75.9795	13.0997	41.5689	10.7419
20Mv2	Metastasis lung	NA	20	metastatsis	lung	27.211	44.4905	92.5853	16.1285	45.8219	12.0073
21P	Primary	NA	21	primary	breast	42.0433	51.1266	92.1798	17.5281	53.8392	9.67637
21Mv2	Metastasis ileum	NA	21	metastatsis	ileum	22.1673	54.4289	90.9189	24.7071	48.1321	30.3884
22P	Primary	NA	22	primary	breast	30.2699	52.6341	78.9112	16.7917	49.2024	2.84857
22M	Metastasis brain	NA	22	metastatsis	brain	44.4503	62.8117	82.9219	13.1092	30.4796	14.8678
23P	Primary	NA	23	primary	breast	34.4403	42.5788	68.9794	24.5107	61.1758	14.1769
23M	Metastasis pleura	NA	23	metastatsis	pleura	38.5856	53.5414	65.9887	24.5902	48.7392	10.1361
24P	Primary	NA	24	primary	breast	37.0642	63.3139	94.2984	20.2644	61.8244	0.327517
24M1	Metastasis bone	NA	24	metastatsis	bone	58.5919	43.1238	98.1822	27.9753	55.16	36.139
24M2v2	Metastasis ovarium	NA	24	metastatsis	ovarium	25.5011	49.4011	86.9785	48.9123	45.4193	9.00187
25P	Primary	NA	25	primary	breast	39.2509	50.3917	84.6826	24.3857	55.737	10.9142
25Mv2	Metastasis bone	NA	25	metastatsis	bone	30.0506	42.9079	95.4961	26.4753	42.0559	26.236
26P	Primary	NA	26	primary	breast	38.2026	59.0968	61.4562	15.5363	37.6053	8.12765
26M	Metastasis liver	NA	26	metastatsis	liver	21.5352	23.7341	76.2994	8.07666	32.149	0.0150118
27M	Metastasis skin	NA	27	metastatsis	skin	27.5509	61.1831	79.4011	21.5572	59.8851	11.9356

### Sheet: Sample set IV
title	subtype	patient	slice	AR pathway activity score	ER pathway activity score	FOXO pathway activity score	HH pathway activity score	TGFb pathway activity score	WNT pathway activity score
15H-I11	TN	15H	I11	31.9579	17.008	67.9971	33.6767	37.7423	18.6225
14H-I22	LumA	14H	I22	45.2774	28.0402	86.2	13.7412	66.3222	24.4944
1H-I19	LumA	1H	I19	42.1134	23.3265	60.2636	15.2734	40.3062	11.59
15H-I10	TN	15H	I10	38.3078	23.9633	73.4127	17.3475	41.7609	8.47111
15H-I6	TN	15H	I6	38.3738	22.0984	72.7147	26.6938	40.9431	26.1957
7H-II27	LumA	7H	II27	23.693	59.2689	83.467	13.3632	44.6028	7.45964
7H-II20	LumA	7H	II20	25.7952	60.6151	76.5293	16.4731	60.1658	21.3223
14H-I21	LumA	14H	I21	36.3572	24.2299	85.7527	18.5064	58.9413	17.0883
15H-I13	TN	15H	I13	25.482	26.8007	72.622	29.7932	48.2027	25.284
7H-II23	LumA	7H	II23	29.333	56.3565	77.4768	33.9855	58.3873	31.8143
15H-I5	TN	15H	I5	38.7431	20.5302	60.2008	21.5947	38.3592	21.3177
7H-II21	LumA	7H	II21	22.8981	59.4101	81.5262	13.6851	64.3838	18.6908
17H-I1	LumB	17H	I1	33.1904	47.9172	82.6703	18.4803	32.6199	11.1659
14H-I19	LumA	14H	I19	39.0321	36.5492	73.1045	17.4769	50.9236	8.47209
15H-I8	TN	15H	I8	32.7828	21.1514	62.8694	22.8223	39.2381	16.7073
7H-II22	LumA	7H	II22	26.4903	59.9916	92.6066	13.7244	55.0149	21.2168
8H-I1	HER2	8H	I1	22.195	15.7339	57.1072	24.5522	34.5697	14.7371
7H-II18	LumA	7H	II18	22.2399	59.9674	81.7864	14.816	47.8331	13.7094
14H-I29	LumA	14H	I29	28.6025	36.6597	75.9316	15.4432	47.659	12.4581
20P-2C	NA	20P	2C	30.2795	66.8957	68.9339	11.8193	54.9333	19.9169
15H-I7	TN	15H	I7	22.3038	20.109	78.2002	26.9504	44.3443	19.6843
16H-I1	lumB	16H	I1	34.6228	48.1361	80.0998	19.8103	43.4928	0.984211
4H-I25	LumA	4H	I25	46.7515	36.7686	86.174	32.5542	68.5589	17.9257
7H-II25	LumA	7H	II25	23.31	60.3563	86.067	13.1393	51.9353	25.7004
15H-I12	TN	15H	I12	33.1529	18.8199	76.8687	29.3419	42.8955	12.8591
7H-II17	LumA	7H	II17	23.6856	59.786	96.6069	14.8625	46.8622	15.8477
4H-I19	LumA	4H	I19	56.6056	44.4701	81.9129	39.8641	66.861	9.03749
14H-I20	LumA	14H	I20	26.1024	36.3288	65.5438	24.1814	48.9268	7.76896
7H-II24	LumA	7H	II24	23.2508	60.0954	84.906	14.7299	45.2694	12.9984
7H-II19	LumA	7H	II19	23.78	60.0716	76.4316	13.7668	57.7538	12.8883
14H-I26	LumA	14H	I26	25.1384	47.0851	75.4617	19.3704	56.5586	9.00602
16H-II1	lumB	16H	II1	36.8105	57.0029	76.2448	24.7196	47.6721	3.46632
14H-I28	LumA	14H	I28	25.5393	50.7708	50.3136	16.0092	52.0491	1.7888
